# The persistent homology of mitochondrial ATP synthases

**DOI:** 10.1101/2022.09.13.506888

**Authors:** Savar D. Sinha, Jeremy G. Wideman

## Abstract

While mitochondrial ATP synthase has been thoroughly studied in animals and fungi, relatively little is known about the structures of protists. Among those that have been studied, protist ATP synthases possess divergent structures distinct from those of yeast or animals. Therefore, we aimed to clarify the subunit composition and evolution of ATP synthase across all major eukaryotic lineages. We used sensitive homology detection methods and molecular modelling tools to demonstrate the persistence of a near-complete ancestral set of 17 subunits in most major eukaryotic taxa even despite major divergence. These data demonstrate that most eukaryotes possess an ancestral-like ATP synthase structure similar to those of animals, fungi, and plants, but a number have diverged drastically (e.g., ciliates, myzozoans, euglenozoans, and likely retarians and heteroloboseans). In addition, we identified the first synapomorphy of the SAR (stramenopile, alveolate, rhizaria) supergroup – a ~1 billion-year-old gene fusion between ATP synthase stator subunits. Our comparative approach highlights the persistence of ancestral subunits even amidst major structural changes. We conclude by urging that more ATP synthase structures (e.g., from jakobids, heteroloboseans, stramenopiles, rhizarians) are needed to provide a complete picture of the evolution of structural diversity of this ancient and essential complex.
