## Supplementary material for "The persistent homology of mitochondrial ATP synthases": Dataset S2

### Sheet: Type II
Legend
White = Found through BLASTp/Reciprocal BLASTp
Blue = Found through hmmsearch/phmmer and reciprocal BLAST/phmmer
Orange = Found using tblastn into TSA, EST, WGS, or SRA data
Purple = Found/Verified using PyMOL2 alignment on solved structures
Light Green = Found through divergent HMMsearch and possible to verify with HHpred
Pink = Verifiable hit of a BLAST search using a protein acquired from HMMsearch
Red = Found with Phyre2
Brown = Found with SWISS-MODEL
Tan = Found using divergent HMMsearch into EukProt transcriptome data
Gray = Anaerobe
Light Blue = Found using HHpred search against alignments of each ATP synthase subunit
EukProt ID	Species	Taxa	BUSCO	Genomes/Transcriptomes	su-α	su-β	su-γ	su-δ	su-ε	su-OSCP	su-a	su-b/ASA6	su-c	su-d/ASA1	su-f/ASA9	su-g	su-h/ASA4	su-i/j/ASA8	su-k	su-8/ASA5	ASA2	ASA3	ASA7	ASA10
EP00202	Volvox_carteri	Chloroplastida	80	Genome	>EP00202_Volvox_carteri_P010957	>EP00202_Volvox_carteri_P003315	>EP00202_Volvox_carteri_P009967	>EP00202_Volvox_carteri_P002038	>EP00202_Volvox_carteri_P002778	>EP00202_Volvox_carteri_P003855	>EP00202_Volvox_carteri_P011053	>EP00202_Volvox_carteri_P009243	>EP00202_Volvox_carteri_P011008	>EP00202_Volvox_carteri_P006201	>EP00202_Volvox_carteri_P009621	-	>EP00202_Volvox_carteri_P003263	-	-	>EP00202_Volvox_carteri_P008203	>EP00202_Volvox_carteri_P010537	>EP00202_Volvox_carteri_P012058	>EP00202_Volvox_carteri_P010486	>ACJH01001078.1
EP00198	Chlamydomonas_reinhardtii	Chloroplastida	76.5	Genome	>EP00198_Chlamydomonas_reinhardtii_P010304	>EP00198_Chlamydomonas_reinhardtii_P002296	>EP00198_Chlamydomonas_reinhardtii_P011290	>EP00198_Chlamydomonas_reinhardtii_P009399	>EP00198_Chlamydomonas_reinhardtii_P013272	>EP00198_Chlamydomonas_reinhardtii_P006649	>EP00198_Chlamydomonas_reinhardtii_P000157	>EP00198_Chlamydomonas_reinhardtii_P012541	>EP00198_Chlamydomonas_reinhardtii_P012194	>EP00198_Chlamydomonas_reinhardtii_P003059	>EP00198_Chlamydomonas_reinhardtii_P005266	-	>EP00198_Chlamydomonas_reinhardtii_P004240	>EP00198_Chlamydomonas_reinhardtii_P005886	-	>EP00198_Chlamydomonas_reinhardtii_P007778	>EP00198_Chlamydomonas_reinhardtii_P007406	>EP00198_Chlamydomonas_reinhardtii_P010742	>EP00198_Chlamydomonas_reinhardtii_P007413	>PNW75022.1
EP00883	Tetradesmus obliquus	Chloroplastida	87.1	Genome	>EP00883_Tetradesmus_obliquus_P012690	>EP00883_Tetradesmus_obliquus_P014489	>EP00883_Tetradesmus_obliquus_P006627	-	>EP00883_Tetradesmus_obliquus_P001681	>EP00883_Tetradesmus_obliquus_P010794	>ASY96063.1	>NP_057981.1	>NP_057990.1	>EP00883_Tetradesmus_obliquus_P016649	>EP00883_Tetradesmus_obliquus_P009483	>GHLU01006696.1	>EP00883_Tetradesmus_obliquus_P000330	>EP00883_Tetradesmus_obliquus_P009501	>EP00883_Tetradesmus_obliquus_P000956	-	>EP00883_Tetradesmus_obliquus_P015298	>EP00883_Tetradesmus_obliquus_P015286	>EP00883_Tetradesmus_obliquus_P009520	>WOXY01000171.1
EP00201	Polytomella parva	Chloroplastida	64	Transcriptome	>EP00201_Polytomella_parva_P021747	>EP00201_Polytomella_parva_P006198	>EP00201_Polytomella_parva_P022723	>EP00201_Polytomella_parva_P009619	>EP00201_Polytomella_parva_P009621	>EP00201_Polytomella_parva_P024490	>pdb|6RD4|M	>EP00201_Polytomella_parva_P004076	>EP00201_Polytomella_parva_P014005	>EP00201_Polytomella_parva_P013181	>EP00201_Polytomella_parva_P018484	-	>EP00201_Polytomella_parva_P020400	>EP00201_Polytomella_parva_P008276	-	>EP00201_Polytomella_parva_P010587	>EP00201_Polytomella_parva_P021123	>EP00201_Polytomella_parva_P022376	>EP00201_Polytomella_parva_P013355	>EP00201_Polytomella_parva_P014981
																			-

### Sheet: Type IIIc
Legend
White = Found through BLASTp/Reciprocal BLASTp
Blue = Found through hmmsearch/phmmer and reciprocal BLAST/phmmer
Orange = Found using tblastn into TSA, EST, WGS, or SRA data
Purple = Found/Verified using PyMOL2 alignment on solved structures
Light Green = Found through divergent HMMsearch and possible to verify with HHpred
Pink = Verifiable hit of a BLAST search using a protein acquired from HMMsearch
Red = Found with Phyre2
Brown = Found with SWISS-MODEL
Tan = Found using divergent HMMsearch into EukProt transcriptome data
Gray = Anaerobe
Light Blue = Found using HHpred search against alignments of each ATP synthase subunit
EukProt ID	Species	Taxa	BUSCO	Genomes/Transcriptomes	su-α	su-β	su-γ	su-δ	su-ε	su-OSCP	su-a/ymf66	su-b-h	su-c	su-d	su-f	su-g/ATPTT6	su-i/j	su-k	su-8/ymf56	ATPTT1	ATPTT2	ATPTT3	ATPTT4	ATPTT5	ATPTT7	ATPTT8	ATPTT9	ATPTT10	ATPTT11	ATPTT12	ATPTT13
EP00334	Paramecium_tetraurelia	Ciliates	71.4	Genome	>EP00334_Paramecium_tetraurelia_P024618	>EP00334_Paramecium_tetraurelia_P014619	>EP00334_Paramecium_tetraurelia_P004428	>EP00334_Paramecium_tetraurelia_P003079	>EP00334_Paramecium_tetraurelia_P030233	>EP00334_Paramecium_tetraurelia_P007150	>sp|P15618.1|YM17_PARTE	>EP00334_Paramecium_tetraurelia_P026270	>sp|P16001.1|ATP9_PARTE	>EP00334_Paramecium_tetraurelia_P034728	>EP00334_Paramecium_tetraurelia_P003218	>EP00334_Paramecium_tetraurelia_P013331	>EP00334_Paramecium_tetraurelia_P015716	>EP00334_Paramecium_tetraurelia_P027678	-	>EP00334_Paramecium_tetraurelia_P003788	>EP00334_Paramecium_tetraurelia_P039073	>EP00334_Paramecium_tetraurelia_P025137	>EP00334_Paramecium_tetraurelia_P008313	>EP00334_Paramecium_tetraurelia_P022544	>EP00334_Paramecium_tetraurelia_P001392	>EP00334_Paramecium_tetraurelia_P018900	>EP00334_Paramecium_tetraurelia_P006601	>EP00334_Paramecium_tetraurelia_P008866	>EP00334_Paramecium_tetraurelia_P009424	>EP00334_Paramecium_tetraurelia_P010679	>EP00334_Paramecium_tetraurelia_P013720
EP00333	Tetrahymena_thermophila	Ciliates	76.4	Genome	>EP00333_Tetrahymena_thermophila_P016040	>EP00333_Tetrahymena_thermophila_P019217	>EP00333_Tetrahymena_thermophila_P002830	>EP00333_Tetrahymena_thermophila_P002950	>EP00333_Tetrahymena_thermophila_P015768	>EP00333_Tetrahymena_thermophila_P014149	>NP_149365.1	>EP00333_Tetrahymena_thermophila_P007064	>NP_149381.1	>EP00333_Tetrahymena_thermophila_P004862	>EP00333_Tetrahymena_thermophila_P016024	>EP00333_Tetrahymena_thermophila_P018937	>EP00333_Tetrahymena_thermophila_P019270	>EP00333_Tetrahymena_thermophila_P018240	>NP_149398.1	>EP00333_Tetrahymena_thermophila_P009822	>EP00333_Tetrahymena_thermophila_P003163	>EP00333_Tetrahymena_thermophila_P009753	>EP00333_Tetrahymena_thermophila_P019406	>EP00333_Tetrahymena_thermophila_P016638	>EP00333_Tetrahymena_thermophila_P010998	>EP00333_Tetrahymena_thermophila_P008896	>EP00333_Tetrahymena_thermophila_P015878	>EP00333_Tetrahymena_thermophila_P018176	>EP00333_Tetrahymena_thermophila_P017950	>EP00333_Tetrahymena_thermophila_P000601	>EP00333_Tetrahymena_thermophila_P012645
EP00810	Oxytricha_trifallax	Ciliates	74.1	Genome	>EP00810_Oxytricha_trifallax_P010128	>EP00810_Oxytricha_trifallax_P005057	>EP00810_Oxytricha_trifallax_P002837	>EP00810_Oxytricha_trifallax_P016245	-	>EP00810_Oxytricha_trifallax_P006250	-	>EP00810_Oxytricha_trifallax_P007423	>AEV66658.1	>EP00810_Oxytricha_trifallax_P002514	>EP00810_Oxytricha_trifallax_P013247	>EP00810_Oxytricha_trifallax_P023132	>EP00810_Oxytricha_trifallax_P018147	>EP00810_Oxytricha_trifallax_P018450	-	>EP00810_Oxytricha_trifallax_P018718	>EP00810_Oxytricha_trifallax_P014321	>EP00810_Oxytricha_trifallax_P017902	>EP00810_Oxytricha_trifallax_P012779	>EP00810_Oxytricha_trifallax_P020436	>EP00810_Oxytricha_trifallax_P005838	>EP00810_Oxytricha_trifallax_P003695	-	-	>EP00810_Oxytricha_trifallax_P017382	>EP00810_Oxytricha_trifallax_P010662	>EP00810_Oxytricha_trifallax_P015264
EP00357	Protocruzia_adherens	Ciliates	66.3	Transcriptome	>EP00357_Protocruzia_adherens_P002224	>EP00357_Protocruzia_adherens_P007041	>EP00357_Protocruzia_adherens_P003306	>EP00357_Protocruzia_adherens_P037709	-	>EP00357_Protocruzia_adherens_P019249	-	>EP00357_Protocruzia_adherens_P022493		>EP00357_Protocruzia_adherens_P037197	>EP00357_Protocruzia_adherens_P019823	>EP00357_Protocruzia_adherens_P007408	>EP00357_Protocruzia_adherens_P019864	>EP00357_Protocruzia_adherens_P024376	-	>EP00357_Protocruzia_adherens_P002495	>EP00357_Protocruzia_adherens_P022813	>EP00357_Protocruzia_adherens_P004117	>EP00357_Protocruzia_adherens_P034735	>EP00357_Protocruzia_adherens_P018903	>EP00357_Protocruzia_adherens_P020207	>EP00357_Protocruzia_adherens_P035765	-	-	>EP00357_Protocruzia_adherens_P034755	-	>EP00357_Protocruzia_adherens_P029514

### Sheet: Type IIIm
Legend
White = Found through BLASTp/Reciprocal BLASTp
Blue = Found through hmmsearch/phmmer and reciprocal BLAST/phmmer
Orange = Found using tblastn into TSA, EST, WGS, or SRA data
Purple = Found/Verified using PyMOL2 alignment on solved structures
Light Green = Found through divergent HMMsearch and possible to verify with HHpred
Pink = Verifiable hit of a BLAST search using a protein acquired from HMMsearch
Red = Found with Phyre2
Brown = Found with SWISS-MODEL
Tan = Found using divergent HMMsearch into EukProt transcriptome data
Gray = Anaerobe
Light Blue = Found using HHpred search against alignments of each ATP synthase subunit
EukProt ID	Species	Taxa	BUSCO	Genomes/Transcriptomes	su-α	su-β	su-γ	su-δ	su-ε	su-OSCP	su-a	su-b-h	su-c	su-d	su-e/ATPTG15	su-f	su-i/j	su-k	su-8	ATPTG1	ATPTG2	ATPTG3	ATPTG4	ATPTG5	ATPTG6	ATPTG7	ATPTG8	ATPTG9	ATPTG10	ATPTG11	ATPTG12	ATPTG13	ATPTG14	ATPTG16	ATPTG17
EP00365	Plasmodium_falciparum	Apicomplexa	56.5	Genome	>EP00365_Plasmodium_falciparum_P002059	>EP00365_Plasmodium_falciparum_P002955	>EP00365_Plasmodium_falciparum_P002191	>EP00365_Plasmodium_falciparum_P000771	>EP00365_Plasmodium_falciparum_P001587	>EP00365_Plasmodium_falciparum_P002179	>EP00365_Plasmodium_falciparum_P001611	>EP00365_Plasmodium_falciparum_P000575	>EP00365_Plasmodium_falciparum_P004390	>XP_001351191.1	>EP00365_Plasmodium_falciparum_P004491	>EP00365_Plasmodium_falciparum_P004981	>EP00365_Plasmodium_falciparum_P002573	>EP00365_Plasmodium_falciparum_P003173	>EP00365_Plasmodium_falciparum_P004128	>EP00365_Plasmodium_falciparum_P001348	>EP00365_Plasmodium_falciparum_P005165	>EP00365_Plasmodium_falciparum_P001811	-	-	>EP00365_Plasmodium_falciparum_P000733	>EP00365_Plasmodium_falciparum_P001394	>EP00365_Plasmodium_falciparum_P004085	>EP00365_Plasmodium_falciparum_P004220	>EP00365_Plasmodium_falciparum_P000216	-	>EP00365_Plasmodium_falciparum_P005247	>EP00365_Plasmodium_falciparum_P002124	>EP00365_Plasmodium_falciparum_P005298	>EP00365_Plasmodium_falciparum_P001899	>EP00365_Plasmodium_falciparum_P003284
EP00375	Theileria_parva	Apicomplexa	45.9	Genome	>EP00375_Theileria_parva_P000927	>EP00375_Theileria_parva_P003235	>EP00375_Theileria_parva_P003047	>EP00375_Theileria_parva_P002142	>EP00375_Theileria_parva_P000626	>EP00375_Theileria_parva_P003764	>EP00375_Theileria_parva_P003797	>EP00375_Theileria_parva_P003811	>EP00375_Theileria_parva_P002690	>EP00375_Theileria_parva_P000405	>EP00375_Theileria_parva_P000224	>EP00375_Theileria_parva_P001614	>EP00375_Theileria_parva_P002154	>EP00375_Theileria_parva_P001597	-	>EP00375_Theileria_parva_P001347	>EP00375_Theileria_parva_P000216	-	>EP00375_Theileria_parva_P002330	-	>EP00375_Theileria_parva_P000963	-	>EP00375_Theileria_parva_P000425	>EP00375_Theileria_parva_P002419	>EP00375_Theileria_parva_P003462	-	>EP00375_Theileria_parva_P002608	-	>EP00375_Theileria_parva_P001819	>EP00375_Theileria_parva_P002024	>EP00375_Theileria_parva_P002917
EP00379	Toxoplasma_gondii	Apicomplexa	61.2	Genome	>EP00379_Toxoplasma_gondii_P006985	>EP00379_Toxoplasma_gondii_P000667	>EP00379_Toxoplasma_gondii_P002213	>EP00379_Toxoplasma_gondii_P001208	>EP00379_Toxoplasma_gondii_P000283	>EP00379_Toxoplasma_gondii_P002781	>EP00379_Toxoplasma_gondii_P000094	>EP00379_Toxoplasma_gondii_P002193	>EP00379_Toxoplasma_gondii_P001786	>EP00379_Toxoplasma_gondii_P000829	>EP00379_Toxoplasma_gondii_P001677	>EP00379_Toxoplasma_gondii_P003716	>EP00379_Toxoplasma_gondii_P002419	>EP00379_Toxoplasma_gondii_P000592	>EP00379_Toxoplasma_gondii_P003036	>EP00379_Toxoplasma_gondii_P004601	>EP00379_Toxoplasma_gondii_P003994	>EP00379_Toxoplasma_gondii_P003593	>EP00379_Toxoplasma_gondii_P001895	>EP00379_Toxoplasma_gondii_P000918	>EP00379_Toxoplasma_gondii_P003281	>EP00379_Toxoplasma_gondii_P006121	>EP00379_Toxoplasma_gondii_P000487	>EP00379_Toxoplasma_gondii_P002800	>EP00379_Toxoplasma_gondii_P003674	>EP00379_Toxoplasma_gondii_P000778	>EP00379_Toxoplasma_gondii_P001614	>EP00379_Toxoplasma_gondii_P001193	>EP00379_Toxoplasma_gondii_P000727	>EP00379_Toxoplasma_gondii_P003900	>EP00379_Toxoplasma_gondii_P005259
EP00384	Cryptosporidium_muris	Apicomplexa	53	Genome	>EP00384_Cryptosporidium_muris_P001057	>EP00384_Cryptosporidium_muris_P001707	>EP00384_Cryptosporidium_muris_P001286	>EP00384_Cryptosporidium_muris_P001708	>EP00384_Cryptosporidium_muris_P003759	>EP00384_Cryptosporidium_muris_P000798	>EP00384_Cryptosporidium_muris_P001714	>EP00384_Cryptosporidium_muris_P003495	>EP00384_Cryptosporidium_muris_P001206		>EP00384_Cryptosporidium_muris_P003192	>EP00384_Cryptosporidium_muris_P002991	-	>EP00384_Cryptosporidium_muris_P003077	>EP00384_Cryptosporidium_muris_P001769	>EP00384_Cryptosporidium_muris_P001804	>EP00384_Cryptosporidium_muris_P001645	>EP00384_Cryptosporidium_muris_P001375	>EP00384_Cryptosporidium_muris_P001198	-	>EP00384_Cryptosporidium_muris_P000090	-	>EP00384_Cryptosporidium_muris_P003755	>EP00384_Cryptosporidium_muris_P000570	-	-	-	-	>EP00384_Cryptosporidium_muris_P002550	-	-
EP00989	Cryptosporidium_parvum	Apicomplexa	48.6	Genome	>EP00385_Cryptosporidium_parvum_P000258	>EP00385_Cryptosporidium_parvum_P000157	-	-	-	-	-	-	-	-	-	-	-	-	-	-	-	-	-	-	-	-	-	-	-	-	-	-	-	-	-
EP00381	Gregarina_niphandrodes	Apicomplexa	32.5	Genome	-	-	-	-	-	-	-	-	-	-	-	-	-	-	-	-	-	-	-	-	-	-	-	-	-	-	-	-	-	-	-
EP00390	Vitrella_brassicaformis	Chromerida	78.4	Genome	>EP00390_Vitrella_brassicaformis_P006685	>EP00390_Vitrella_brassicaformis_P010362	>EP00390_Vitrella_brassicaformis_P011682	>EP00390_Vitrella_brassicaformis_P002242	>EP00390_Vitrella_brassicaformis_P005800	>EP00390_Vitrella_brassicaformis_P017792	>EP00390_Vitrella_brassicaformis_P012061	>EP00390_Vitrella_brassicaformis_P011496	>EP00390_Vitrella_brassicaformis_P009191	>EP00390_Vitrella_brassicaformis_P018093	>EP00390_Vitrella_brassicaformis_P015601	>EP00390_Vitrella_brassicaformis_P006143	>EP00390_Vitrella_brassicaformis_P016963	>EP00390_Vitrella_brassicaformis_P008739	>EP00390_Vitrella_brassicaformis_P001174	>EP00390_Vitrella_brassicaformis_P014635	>EP00390_Vitrella_brassicaformis_P008136	>EP00390_Vitrella_brassicaformis_P004843	>EP00390_Vitrella_brassicaformis_P011162	>EP00390_Vitrella_brassicaformis_P000439	>EP00390_Vitrella_brassicaformis_P017820	>EP00390_Vitrella_brassicaformis_P014933	>EP00390_Vitrella_brassicaformis_P016807	>EP00390_Vitrella_brassicaformis_P022011	>EP00390_Vitrella_brassicaformis_P005329	>EP00390_Vitrella_brassicaformis_P009077	>EP00390_Vitrella_brassicaformis_P003637	>EP00390_Vitrella_brassicaformis_P013891	>EP00390_Vitrella_brassicaformis_P002628	-	>EP00390_Vitrella_brassicaformis_P007542
EP00820	Chromera_velia	Chromerida	50.6	Transcriptome	>EP00820_Chromera_velia_P025410	>EP00820_Chromera_velia_P023389 & EP00820_Chromera_velia_P006261	>EP00820_Chromera_velia_P026122	>EP00820_Chromera_velia_P009879	>EP00820_Chromera_velia_P004275	>EP00820_Chromera_velia_P008303	>EP00820_Chromera_velia_P014008	>EP00820_Chromera_velia_P030474	>EP00820_Chromera_velia_P031481	>EP00820_Chromera_velia_P003099	>EP00820_Chromera_velia_P025685	>EP00820_Chromera_velia_P025248	>EP00820_Chromera_velia_P004776	>EP00820_Chromera_velia_P024602	-	>EP00820_Chromera_velia_P030689	>EP00820_Chromera_velia_P013214	>EP00820_Chromera_velia_P008242	>EP00820_Chromera_velia_P015142	>EP00820_Chromera_velia_P009767	>EP00820_Chromera_velia_P021417	>EP00820_Chromera_velia_P012675	>EP00820_Chromera_velia_P030488	>EP00820_Chromera_velia_P009331	>EP00820_Chromera_velia_P029867	>EP00820_Chromera_velia_P000140	>EP00820_Chromera_velia_P006284	>EP00820_Chromera_velia_P004143	>EP00820_Chromera_velia_P020080	-	>EP00820_Chromera_velia_P015344
EP00454	Perkinsus_marinus	Perkinsids	57.2	Genome	>EP00454_Perkinsus_marinus_P015071	>EP00454_Perkinsus_marinus_P017107	>EP00454_Perkinsus_marinus_P013407	>EP00454_Perkinsus_marinus_P020355	>EP00454_Perkinsus_marinus_P011081	>EP00454_Perkinsus_marinus_P018122	>EP00454_Perkinsus_marinus_P012422	>EP00454_Perkinsus_marinus_P023237	>EP00454_Perkinsus_marinus_P005496	>EP00454_Perkinsus_marinus_P010547	>EP00454_Perkinsus_marinus_P016454	>EP00454_Perkinsus_marinus_P022114	>EP00454_Perkinsus_marinus_P008447	>EP00454_Perkinsus_marinus_P011511	>EP00454_Perkinsus_marinus_P014876	>EP00454_Perkinsus_marinus_P022155	>EP00454_Perkinsus_marinus_P020007	>EP00454_Perkinsus_marinus_P017994	>EP00454_Perkinsus_marinus_P015236	-	>EP00454_Perkinsus_marinus_P005838	-	>EP00454_Perkinsus_marinus_P010279	>EP00454_Perkinsus_marinus_P018373	-	-	>EP00454_Perkinsus_marinus_P006797	>EP00454_Perkinsus_marinus_P005467	>EP00454_Perkinsus_marinus_P004234	-	>EP00454_Perkinsus_marinus_P003465
EP00397	Hematodinium_sp_SG-2012	Dinoflagellata	71.7		>EP00397_Hematodinium_sp_SG-2012_P025761	>EP00397_Hematodinium_sp_SG-2012_P021705	>EP00397_Hematodinium_sp_SG-2012_P056937	>EP00397_Hematodinium_sp_SG-2012_P067429	-	>EP00397_Hematodinium_sp_SG-2012_P060682	>EP00397_Hematodinium_sp_SG-2012_P058135	>EP00397_Hematodinium_sp_SG-2012_P020839	>EP00397_Hematodinium_sp_SG-2012_P041844	>EP00397_Hematodinium_sp_SG-2012_P033678	>EP00397_Hematodinium_sp_SG-2012_P068129	-	>EP00397_Hematodinium_sp_SG-2012_P062457	>EP00397_Hematodinium_sp_SG-2012_P065069	>EP00397_Hematodinium_sp_SG-2012_P063823	>EP00397_Hematodinium_sp_SG-2012_P064670	>EP00397_Hematodinium_sp_SG-2012_P055422	>EP00397_Hematodinium_sp_SG-2012_P064317	>EP00397_Hematodinium_sp_SG-2012_P056096	>EP00397_Hematodinium_sp_SG-2012_P064741	>EP00397_Hematodinium_sp_SG-2012_P046427	>EP00397_Hematodinium_sp_SG-2012_P063666	>EP00397_Hematodinium_sp_SG-2012_P064581	>EP00397_Hematodinium_sp_SG-2012_P062248	>EP00397_Hematodinium_sp_SG-2012_P061214	-	>EP00397_Hematodinium_sp_SG-2012_P063692	>EP00397_Hematodinium_sp_SG-2012_P050988	>EP00397_Hematodinium_sp_SG-2012_P070562	-	>GEMP01130306.1
EP00439	Symbiodinium_sp_Y106	Dinoflagellata	55.7	Genome	>EP00439_Symbiodinium_sp_Y106_P039896	>EP00439_Symbiodinium_sp_Y106_P074197	>EP00439_Symbiodinium_sp_Y106_P077990	>EP00439_Symbiodinium_sp_Y106_P038012	>EP00439_Symbiodinium_sp_Y106_P074041	>EP00439_Symbiodinium_sp_Y106_P077847	>EP00439_Symbiodinium_sp_Y106_P042346	>EP00439_Symbiodinium_sp_Y106_P063266	>EP00439_Symbiodinium_sp_Y106_P066083	>EP00439_Symbiodinium_sp_Y106_P076287	>EP00439_Symbiodinium_sp_Y106_P043058	-	>EP00439_Symbiodinium_sp_Y106_P015639	>EP00439_Symbiodinium_sp_Y106_P026931	>EP00439_Symbiodinium_sp_Y106_P022550	>EP00439_Symbiodinium_sp_Y106_P065992	>EP00439_Symbiodinium_sp_Y106_P051911	>EP00439_Symbiodinium_sp_Y106_P031959	>EP00439_Symbiodinium_sp_Y106_P044514	-	>EP00439_Symbiodinium_sp_Y106_P063808	-	>EP00439_Symbiodinium_sp_Y106_P042436 & P047947	>EP00439_Symbiodinium_sp_Y106_P009723	>EP00439_Symbiodinium_sp_Y106_P079981	-	>EP00439_Symbiodinium_sp_Y106_P019095	>EP00439_Symbiodinium_sp_Y106_P053923	>EP00439_Symbiodinium_sp_Y106_P001879	-	>EP00439_Symbiodinium_sp_Y106_P037478
EP00451	Oxyrrhis_marina	Dinoflagellata	64	Transcriptome	>EP00451_Oxyrrhis_marina_P010723	>EP00451_Oxyrrhis_marina_P011842	>EP00451_Oxyrrhis_marina_P049326	>EP00451_Oxyrrhis_marina_P042337	>EP00451_Oxyrrhis_marina_P053091	>EP00451_Oxyrrhis_marina_P039494	-	>EP00451_Oxyrrhis_marina_P001455	>EP00451_Oxyrrhis_marina_P006861	>EP00451_Oxyrrhis_marina_P044574	>EP00451_Oxyrrhis_marina_P016908	>EP00451_Oxyrrhis_marina_P010041	>EP00451_Oxyrrhis_marina_P049567	>EP00451_Oxyrrhis_marina_P005667	>EP00451_Oxyrrhis_marina_P038217	>EP00451_Oxyrrhis_marina_P000043	>EP00451_Oxyrrhis_marina_P010532	>EP00451_Oxyrrhis_marina_P041853	>EP00451_Oxyrrhis_marina_P052264	>EP00451_Oxyrrhis_marina_P001153	>EP00451_Oxyrrhis_marina_P037490	>EP00451_Oxyrrhis_marina_P002382	>EP00451_Oxyrrhis_marina_P004012	>EP00451_Oxyrrhis_marina_P000078	>EP00451_Oxyrrhis_marina_P006839	>EP00451_Oxyrrhis_marina_P033341	>EP00451_Oxyrrhis_marina_P048219	>EP00451_Oxyrrhis_marina_P040841	>EP00451_Oxyrrhis_marina_P004093	-	>HBIT01012473.1

### Sheet: Type IV
Legend
White = Found through BLASTp/Reciprocal BLASTp
Blue = Found through hmmsearch/phmmer and reciprocal BLAST/phmmer
Orange = Found using tblastn into TSA, EST, WGS, or SRA data
Purple = Found/Verified using PyMOL2 alignment on solved structures
Light Green = Found through divergent HMMsearch and possible to verify with HHpred
Pink = Verifiable hit of a BLAST search using a protein acquired from HMMsearch
Red = Found with Phyre2
Brown = Found with SWISS-MODEL
Tan = Found using divergent HMMsearch into EukProt transcriptome data
Gray = Anaerobe
Light Blue = Found using HHpred search against alignments of each ATP synthase subunit
EukProt ID	Species	Taxa	BUSCO	Genomes/Transcriptomes	su-α	su-β	su-γ	su-δ	su-ε	su-OSCP	su-a	su-b	su-c	su-d/ATPTB2	su-e/ATPTB8/ATPEG2	su-f/ATPTB5	su-g/ATPTB9/ATPEG1	su-i/j/ATPTB10	su-k/ATPTB7	su-8/ATPTB13	p18	ATPTB1	ATPTB3	ATPTB4	ATPTB6	ATPTB11	ATPTB12	ATPEG3	ATPEG4	ATPEG5	ATPEG6	ATPEG7	ATPEG8
EP00681	Trypanosoma_brucei	Kinetoplastida	56.1	Genome	>EP00681_Trypanosoma_brucei_P004057	>EP00681_Trypanosoma_brucei_P000821	>EP00681_Trypanosoma_brucei_P005948	>EP00681_Trypanosoma_brucei_P003040	>EP00681_Trypanosoma_brucei_P006544	>EP00681_Trypanosoma_brucei_P006909	>sp|P24499.1|ATP6_TRYBB	>EP00681_Trypanosoma_brucei_P001388	>EP00681_Trypanosoma_brucei_P003210	>EP00681_Trypanosoma_brucei_P002314	>EP00681_Trypanosoma_brucei_P007960	>EP00681_Trypanosoma_brucei_P000861	>EP00681_Trypanosoma_brucei_P000518	>EP00681_Trypanosoma_brucei_P001002	>EP00681_Trypanosoma_brucei_P003138	>EP00681_Trypanosoma_brucei_P001687	>EP00681_Trypanosoma_brucei_P002142	>EP00681_Trypanosoma_brucei_P005987	>EP00681_Trypanosoma_brucei_P008605	>EP00681_Trypanosoma_brucei_P007123	>EP00681_Trypanosoma_brucei_P008036	>EP00681_Trypanosoma_brucei_P000923	>EP00681_Trypanosoma_brucei_P002333	>EP00681_Trypanosoma_brucei_P002584	>Tb927.11.2245	-	-	-	-
EP00682	Trypanosoma_cruzi	Kinetoplastida	54.1	Genome	>PBJ76264.1	>EP00682_Trypanosoma_cruzi_P015297	>EP00682_Trypanosoma_cruzi_P005688	>EP00682_Trypanosoma_cruzi_P016450	>EP00682_Trypanosoma_cruzi_P004121	>EP00682_Trypanosoma_cruzi_P017798	>AAA81668.1	>EP00682_Trypanosoma_cruzi_P015153	>EP00682_Trypanosoma_cruzi_P008252	>EP00682_Trypanosoma_cruzi_P016865	>EP00682_Trypanosoma_cruzi_P019064	>EP00682_Trypanosoma_cruzi_P016630	>EP00682_Trypanosoma_cruzi_P010192	>EP00682_Trypanosoma_cruzi_P019576	>EP00682_Trypanosoma_cruzi_P016512	>EP00682_Trypanosoma_cruzi_P005500	>EP00682_Trypanosoma_cruzi_P004985	>EP00682_Trypanosoma_cruzi_P005464	>EP00682_Trypanosoma_cruzi_P017669	>EP00682_Trypanosoma_cruzi_P017293	>EP00682_Trypanosoma_cruzi_P012548	>EP00682_Trypanosoma_cruzi_P011051	>EP00682_Trypanosoma_cruzi_P009057	>EP00682_Trypanosoma_cruzi_P010158	>RNC50240.1	-	-	-	-
EP00674	Leishmania_major	Kinetoplastida	53.4	Genome	>EP00674_Leishmania_major_P006551	>EP00674_Leishmania_major_P003089	>EP00674_Leishmania_major_P002366	>EP00674_Leishmania_major_P004183	>EP00674_Leishmania_major_P005838	>EP00674_Leishmania_major_P006472	>LMJLV39_SCAF000763	>EP00674_Leishmania_major_P005712	>EP00674_Leishmania_major_P002795	>EP00674_Leishmania_major_P000369	>EP00674_Leishmania_major_P003029	>EP00674_Leishmania_major_P003134	>EP00674_Leishmania_major_P005251	>EP00674_Leishmania_major_P007024	>EP00674_Leishmania_major_P003328	>EP00674_Leishmania_major_P005389	>EP00674_Leishmania_major_P001172	>EP00674_Leishmania_major_P002335	>EP00674_Leishmania_major_P000800	>EP00674_Leishmania_major_P006233	>EP00674_Leishmania_major_P007123	>EP00674_Leishmania_major_P003183	>EP00674_Leishmania_major_P000389	>EP00674_Leishmania_major_P002538	-	-	-	-	-
EP00671	Bodo_saltans	Kinetoplastida	54.9	Genome	>EP00671_Bodo_saltans_P014526	>EP00671_Bodo_saltans_P002030	>EP00671_Bodo_saltans_P004845	>EP00671_Bodo_saltans_P013023	>CYKH01001976	>EP00671_Bodo_saltans_P015438	-	>EP00671_Bodo_saltans_P018105	>EP00671_Bodo_saltans_P011660	>EP00671_Bodo_saltans_P001678	>EP00671_Bodo_saltans_P002037	>EP00671_Bodo_saltans_P000509	>EP00671_Bodo_saltans_P014523	>EP00671_Bodo_saltans_P002985	>EP00671_Bodo_saltans_P014977	>EP00671_Bodo_saltans_P012340	>EP00671_Bodo_saltans_P014143	>EP00671_Bodo_saltans_P006899	>EP00671_Bodo_saltans_P001646	>EP00671_Bodo_saltans_P006756	>EP00671_Bodo_saltans_P015994	>EP00671_Bodo_saltans_P013894	>EP00671_Bodo_saltans_P001710	>EP00671_Bodo_saltans_P008358	-	-	-	-	-
EP00760	Papus_ankaliazontas	Kinetoplastida	64.3	Transcriptome	>EP00760_Papus_ankaliazontas_P031563	>EP00760_Papus_ankaliazontas_P018959	>EP00760_Papus_ankaliazontas_P020146	>EP00760_Papus_ankaliazontas_P032984	>EP00760_Papus_ankaliazontas_P034682	>EP00760_Papus_ankaliazontas_P002563	-	>EP00760_Papus_ankaliazontas_P005637	>EP00760_Papus_ankaliazontas_P025883	>EP00760_Papus_ankaliazontas_P027756	>EP00760_Papus_ankaliazontas_P032297	>EP00760_Papus_ankaliazontas_P016811	>EP00760_Papus_ankaliazontas_P004685	>EP00760_Papus_ankaliazontas_P001863	>EP00760_Papus_ankaliazontas_P029678	>EP00760_Papus_ankaliazontas_P032033	>EP00760_Papus_ankaliazontas_P018954	>EP00760_Papus_ankaliazontas_P014246	>EP00760_Papus_ankaliazontas_P028422	>EP00760_Papus_ankaliazontas_P006284	>EP00760_Papus_ankaliazontas_P010621	>EP00760_Papus_ankaliazontas_P030692	>EP00760_Papus_ankaliazontas_P035480	>EP00760_Papus_ankaliazontas_P034012	-	-	-	-	-
EP00672	Neobodo_designis	Kinetoplastida	46.3	Transcriptome	>EP00672_Neobodo_designis_P021660	>EP00672_Neobodo_designis_P025179	>EP00672_Neobodo_designis_P022410	>EP00672_Neobodo_designis_P014631	>EP00672_Neobodo_designis_P022450	>EP00672_Neobodo_designis_P024299	-	>EP00672_Neobodo_designis_P020953	-	>EP00672_Neobodo_designis_P021554	>EP00672_Neobodo_designis_P016384	>EP00672_Neobodo_designis_P015586	>EP00672_Neobodo_designis_P010183	>EP00672_Neobodo_designis_P019173	-	>EP00672_Neobodo_designis_P021607	>EP00672_Neobodo_designis_P022535	>EP00672_Neobodo_designis_P012850	>EP00672_Neobodo_designis_P020724	>EP00672_Neobodo_designis_P026329	-	>EP00672_Neobodo_designis_P016403	>EP00672_Neobodo_designis_P019938	>EP00672_Neobodo_designis_P016549	>EP00672_Neobodo_designis_P025040	-	-	-	-
EP00754	Rhynchopus_humris	Diplonemida	68.2	Transcriptome	>EP00754_Rhynchopus_humris_P020734	>EP00754_Rhynchopus_humris_P023523	>EP00754_Rhynchopus_humris_P036361	>EP00754_Rhynchopus_humris_P008772	-	>EP00754_Rhynchopus_humris_P034183	>QHQ98668.1	-	-	>EP00754_Rhynchopus_humris_P027604	>EP00754_Rhynchopus_humris_T070772	>EP00754_Rhynchopus_humris_P036316	>EP00754_Rhynchopus_humris_P036409	>EP00754_Rhynchopus_humris_P016418	>EP00754_Rhynchopus_humris_P041547	>EP00754_Rhynchopus_humris_P041215	>EP00754_Rhynchopus_humris_P016062	>EP00754_Rhynchopus_humris_P034855	>EP00754_Rhynchopus_humris_P032159 & P032156	>EP00754_Rhynchopus_humris_P037923	>EP00754_Rhynchopus_humris_P039739	>EP00754_Rhynchopus_humris_P041334	-	-	-	-	-	-	-
EP00755	Sulcionema_specki	Diplonemida	62.8	Transcriptome	-	>EP00755_Sulcionema_specki_P010478 & P010479	>EP00755_Sulcionema_specki_P028346 & P028345	>EP00755_Sulcionema_specki_P010085	-	-	>QHQ98698.1	>EP00755_Sulcionema_specki_P004681	-	-	>EP00755_Sulcionema_specki_T104360	>EP00755_Sulcionema_specki_P031522	>EP00755_Sulcionema_specki_P038628	>EP00755_Sulcionema_specki_P027034	>EP00755_Sulcionema_specki_P015426	>EP00755_Sulcionema_specki_P011333	-	>EP00755_Sulcionema_specki_P034173	-	>EP00755_Sulcionema_specki_P003507	>EP00755_Sulcionema_specki_P027246 & P027245	>EP00755_Sulcionema_specki_P005106	-	>EP00755_Sulcionema_specki_P025216	-	-	-	-	-
EP00756	Hemistasia_phaeocysticola	Diplonemida	67.5	Transcriptome	>EP00756_Hemistasia_phaeocysticola_P032228	>EP00756_Hemistasia_phaeocysticola_P019161	>EP00756_Hemistasia_phaeocysticola_P023831	>EP00756_Hemistasia_phaeocysticola_P026869	>EP00756_Hemistasia_phaeocysticola_P047647	>EP00756_Hemistasia_phaeocysticola_P035722	>GHOA01061120.1	>EP00756_Hemistasia_phaeocysticola_P014739	>EP00756_Hemistasia_phaeocysticola_P015819	>EP00756_Hemistasia_phaeocysticola_P015540	>EP00756_Hemistasia_phaeocysticola_T000576	>EP00756_Hemistasia_phaeocysticola_P034410	-	-	>EP00756_Hemistasia_phaeocysticola_P025994	>EP00756_Hemistasia_phaeocysticola_P029332	>EP00756_Hemistasia_phaeocysticola_P017274	>EP00756_Hemistasia_phaeocysticola_P041312	-	>EP00756_Hemistasia_phaeocysticola_P017578	>EP00756_Hemistasia_phaeocysticola_P009325	>EP00756_Hemistasia_phaeocysticola_P042369	>EP00756_Hemistasia_phaeocysticola_P022125	>EP00756_Hemistasia_phaeocysticola_P018982	-	-	-	-	-
EP00667	Euglena_gracilis	Euglenida	71.7	Genome	>EP00667_Euglena_gracilis_P004690	>EP00667_Euglena_gracilis_P008790	>EP00667_Euglena_gracilis_P018146	>EP00667_Euglena_gracilis_P026959	>pdb|6TDX|I	>EP00667_Euglena_gracilis_P020644	>pdb|6TDV|F	>EP00667_Euglena_gracilis_P035317	>EP00667_Euglena_gracilis_P031470	>EP00667_Euglena_gracilis_P012155 (slightly modified)	>EP00667_Euglena_gracilis_P027313	>pdb|6TDV|I	>EP00667_Euglena_gracilis_P028545	>pdb|6TDV|J	>EP00667_Euglena_gracilis_P033677	>pdb|6TDV|L	>EP00667_Euglena_gracilis_P030366	>EP00667_Euglena_gracilis_P007496	>EP00667_Euglena_gracilis_P013951	>EP00667_Euglena_gracilis_P034550	>EP00667_Euglena_gracilis_P024828	-	>EP00667_Euglena_gracilis_P032001	>EP00667_Euglena_gracilis_P033859	>EP00667_Euglena_gracilis_P032326	>pdb|6TDU|Q	>pdb|6TDU|R	>pdb|6TDU|S	>pdb|6TDU|T
EP00668	Euglena_longa	Euglenida	83.5	Transcriptome	>EP00668_Euglena_longa_P011179	>EP00668_Euglena_longa_P011146	>EP00668_Euglena_longa_P048187	>EP00668_Euglena_longa_P045293	-	>EP00668_Euglena_longa_P008014	-	>EP00668_Euglena_longa_P047891	>EP00668_Euglena_longa_P043358	>EP00668_Euglena_longa_P046138	>EP00668_Euglena_longa_P011139	-	>EP00668_Euglena_longa_P011152	>EP00668_Euglena_longa_P038182	>EP00668_Euglena_longa_P038185	-	>EP00668_Euglena_longa_P011126	>EP00668_Euglena_longa_P011166	>EP00668_Euglena_longa_P041701	>EP00668_Euglena_longa_P028736	>EP00668_Euglena_longa_P028738	-	>EP00668_Euglena_longa_P047804	>EP00668_Euglena_longa_P038188	>EP00668_Euglena_longa_P047924	-	-	-	-
EP01012	Entosiphon_sulcatum	Euglenida	69.4	Transcriptome	-	>EP01012_Entosiphon_sulcatum_P010794	-	>EP01012_Entosiphon_sulcatum_P029698	-	EP01012_Entosiphon_sulcatum_P057723	-	-	>EP01012_Entosiphon_sulcatum_P033434	>EP01012_Entosiphon_sulcatum_P043065	-	-	>EP01012_Entosiphon_sulcatum_P013579	-	-	-	-		>EP01012_Entosiphon_sulcatum_P066434	>EP01012_Entosiphon_sulcatum_P050852	-	-	-	-	-	-	-	-	-
EP01006	Ploeotia_vitrea	Euglenida	81.9	Transcriptome	>EP01006_Ploeotia_vitrea_P025678	-	>EP01006_Ploeotia_vitrea_P066989	>EP01006_Ploeotia_vitrea_P061109	-	-	-	-	>EP01006_Ploeotia_vitrea_P019508	>EP01006_Ploeotia_vitrea_P047918	-	-	>EP01006_Ploeotia_vitrea_P025935	-	-	-	>EP01006_Ploeotia_vitrea_P051716	>EP01006_Ploeotia_vitrea_P051797	>EP01006_Ploeotia_vitrea_P034769	>EP01006_Ploeotia_vitrea_P058181	>EP01006_Ploeotia_vitrea_P062765	-	-	-	-	-	>EP01006_Ploeotia_vitrea_P065604	-	-
